# Recognizing off-sample mass spectrometry images with machine and deep learning

**DOI:** 10.1101/518977

**Authors:** Katja Ovchinnikova, Vitaly Kovalev, Lachlan Stuart, Theodore Alexandrov

## Abstract

**Motivation:** Imaging mass spectrometry (imaging MS) is a powerful technology for revealing localizations of hundreds of molecules in tissue sections. However, imaging MS data is polluted with off-sample ions caused by caused by sample preparation, particularly by the MALDI matrix application. The presence of the off-sample ion images confounds and hinders metabolite identification and downstream analysis.

**Results:** We created a high-quality gold standard of 23238 manually tagged ion images from 87 public datasets from the METASPACE knowledge base. We developed several machine and deep learning methods for recognizing off-sample ion images. Deep residual learning performed the best with the F1 score of 0.97. Spatio-molecular biclustering method achieved the F1 scores of 0.96 and 0.93 in semi- and fully-automated scenarios, respectively. Molecular co-localization method achieved the F1 score of 0.90. We investigated the clusters of the DHB matrix, the most common MALDI matrix, and characterized parameters of a clusters combinatorial model. This work addresses an important issue in imaging MS and illustrates how public data, modern web technologies, and machine and deep learning open novel avenues in imaging MS.

**Availability and Implementation:** Data and source code are available at: https://github.com/metaspace2020/offsample.
