## Supplementary material for "Recognizing off-sample mass spectrometry images with machine and deep learning": DHB matrix clusters frequencies

DHB matrix cluster	Molecular formula	# of datasets where it was annotated (FDR<=50%) and recognized as off-sample	Percentage of datasets
1*M+2*(M-H2O)-0*H+0*K+0*Na	C21H14O10	28	90%
1*M+2*(M-H2O)-1*H+0*K+1*Na	C21H13NaO10	28	90%
1*M+1*(M-H2O)-0*H+0*K+0*Na	C14H10O7	27	87%
1*M+1*(M-H2O)-1*H+0*K+1*Na	C14H9NaO7	27	87%
1*M+1*(M-H2O)-2*H+0*K+2*Na	C14H8Na2O7	27	87%
0*M+2*(M-H2O)-1*H+0*K+1*Na	C14H7NaO6	26	84%
0*M+4*(M-H2O)-0*H+0*K+0*Na	C28H16O12	26	84%
0*M+3*(M-H2O)-0*H+0*K+0*Na	C21H12O9	25	81%
1*M+3*(M-H2O)-1*H+0*K+1*Na	C28H17NaO13	25	81%
1*M+3*(M-H2O)-0*H+0*K+0*Na	C28H18O13	24	77%
1*M+2*(M-H2O)-2*H+0*K+2*Na	C21H12Na2O10	23	74%
2*M+1*(M-H2O)-0*H+0*K+0*Na	C21H16O11	23	74%
2*M+1*(M-H2O)-1*H+0*K+1*Na	C21H15NaO11	23	74%
0*M+2*(M-H2O)-0*H+0*K+0*Na	C14H8O6	22	71%
0*M+3*(M-H2O)-1*H+0*K+1*Na	C21H11NaO9	22	71%
2*M+0*(M-H2O)-0*H+0*K+0*Na	C14H12O8	22	71%
2*M+0*(M-H2O)-1*H+0*K+1*Na	C14H11NaO8	22	71%
2*M+1*(M-H2O)-2*H+0*K+2*Na	C21H14Na2O11	20	65%
0*M+5*(M-H2O)-0*H+0*K+0*Na	C35H20O15	19	61%
2*M+0*(M-H2O)-2*H+0*K+2*Na	C14H10Na2O8	19	61%
2*M+0*(M-H2O)-3*H+0*K+3*Na	C14H9Na3O8	19	61%
1*M+4*(M-H2O)-0*H+0*K+0*Na	C35H22O16	18	58%
1*M+4*(M-H2O)-1*H+0*K+1*Na	C35H21NaO16	18	58%
0*M+4*(M-H2O)-1*H+0*K+1*Na	C28H15NaO12	17	55%
0*M+6*(M-H2O)-0*H+0*K+0*Na	C42H24O18	17	55%
1*M+5*(M-H2O)-0*H+0*K+0*Na	C42H26O19	17	55%
1*M+5*(M-H2O)-1*H+0*K+1*Na	C42H25NaO19	17	55%
2*M+2*(M-H2O)-1*H+0*K+1*Na	C28H19NaO14	17	55%
2*M+2*(M-H2O)-2*H+0*K+2*Na	C28H18Na2O14	17	55%
3*M+0*(M-H2O)-3*H+0*K+3*Na	C21H15Na3O12	17	55%
2*M+1*(M-H2O)-3*H+0*K+3*Na	C21H13Na3O11	16	52%
2*M+2*(M-H2O)-0*H+0*K+0*Na	C28H20O14	16	52%
2*M+3*(M-H2O)-0*H+0*K+0*Na	C35H24O17	16	52%
2*M+3*(M-H2O)-1*H+0*K+1*Na	C35H23NaO17	16	52%
3*M+1*(M-H2O)-3*H+0*K+3*Na	C28H19Na3O15	16	52%
1*M+3*(M-H2O)-2*H+0*K+2*Na	C28H16Na2O13	15	48%
1*M+6*(M-H2O)-0*H+0*K+0*Na	C49H30O22	15	48%
2*M+4*(M-H2O)-0*H+0*K+0*Na	C42H28O20	15	48%
2*M+4*(M-H2O)-1*H+0*K+1*Na	C42H27NaO20	15	48%
3*M+0*(M-H2O)-0*H+0*K+0*Na	C21H18O12	15	48%
1*M+0*(M-H2O)-0*H+0*K+0*Na	C7H6O4	14	45%
1*M+6*(M-H2O)-1*H+0*K+1*Na	C49H29NaO22	14	45%
2*M+1*(M-H2O)-1*H+1*K+0*Na	C21H15KO11	14	45%
2*M+3*(M-H2O)-2*H+0*K+2*Na	C35H22Na2O17	14	45%
2*M+4*(M-H2O)-2*H+0*K+2*Na	C42H26Na2O20	14	45%
3*M+0*(M-H2O)-1*H+0*K+1*Na	C21H17NaO12	14	45%
0*M+1*(M-H2O)-0*H+0*K+0*Na	C7H4O3	13	42%
0*M+5*(M-H2O)-1*H+0*K+1*Na	C35H19NaO15	13	42%
0*M+7*(M-H2O)-0*H+0*K+0*Na	C49H28O21	13	42%
1*M+0*(M-H2O)-1*H+0*K+1*Na	C7H5NaO4	13	42%
1*M+1*(M-H2O)-2*H+1*K+1*Na	C14H8NaKO7	13	42%
1*M+4*(M-H2O)-2*H+0*K+2*Na	C35H20Na2O16	13	42%
2*M+2*(M-H2O)-3*H+0*K+3*Na	C28H17Na3O14	13	42%
4*M+0*(M-H2O)-4*H+1*K+3*Na	C28H20Na3KO16	13	42%
0*M+2*(M-H2O)-2*H+0*K+2*Na	C14H6Na2O6	12	39%
1*M+0*(M-H2O)-2*H+0*K+2*Na	C7H4Na2O4	12	39%
1*M+2*(M-H2O)-1*H+1*K+0*Na	C21H13KO10	12	39%
2*M+0*(M-H2O)-2*H+1*K+1*Na	C14H10NaKO8	12	39%
2*M+0*(M-H2O)-3*H+1*K+2*Na	C14H9Na2KO8	12	39%
3*M+0*(M-H2O)-3*H+1*K+2*Na	C21H15Na2KO12	12	39%
3*M+0*(M-H2O)-4*H+1*K+3*Na	C21H14Na3KO12	12	39%
0*M+1*(M-H2O)-1*H+0*K+1*Na	C7H3NaO3	11	35%
0*M+6*(M-H2O)-1*H+0*K+1*Na	C42H23NaO18	11	35%
1*M+1*(M-H2O)-1*H+1*K+0*Na	C14H9KO7	11	35%
1*M+5*(M-H2O)-2*H+0*K+2*Na	C42H24Na2O19	11	35%
0*M+2*(M-H2O)-1*H+1*K+0*Na	C14H7KO6	10	32%
0*M+7*(M-H2O)-1*H+0*K+1*Na	C49H27NaO21	10	32%
1*M+1*(M-H2O)-3*H+0*K+3*Na	C14H7Na3O7	10	32%
1*M+2*(M-H2O)-3*H+0*K+3*Na	C21H11Na3O10	10	32%
2*M+0*(M-H2O)-1*H+1*K+0*Na	C14H11KO8	10	32%
2*M+3*(M-H2O)-3*H+0*K+3*Na	C35H21Na3O17	10	32%
3*M+1*(M-H2O)-0*H+0*K+0*Na	C28H22O15	10	32%
3*M+2*(M-H2O)-0*H+0*K+0*Na	C35H26O18	10	32%
3*M+2*(M-H2O)-1*H+1*K+0*Na	C35H25KO18	10	32%
3*M+2*(M-H2O)-3*H+0*K+3*Na	C35H23Na3O18	10	32%
3*M+3*(M-H2O)-1*H+0*K+1*Na	C42H29NaO21	10	32%
3*M+3*(M-H2O)-2*H+0*K+2*Na	C42H28Na2O21	10	32%
3*M+3*(M-H2O)-3*H+0*K+3*Na	C42H27Na3O21	10	32%
4*M+0*(M-H2O)-2*H+1*K+1*Na	C28H22NaKO16	10	32%
0*M+3*(M-H2O)-2*H+0*K+2*Na	C21H10Na2O9	9	29%
1*M+3*(M-H2O)-3*H+0*K+3*Na	C28H15Na3O13	9	29%
1*M+4*(M-H2O)-1*H+1*K+0*Na	C35H21KO16	9	29%
2*M+4*(M-H2O)-3*H+0*K+3*Na	C42H25Na3O20	9	29%
3*M+1*(M-H2O)-1*H+0*K+1*Na	C28H21NaO15	9	29%
3*M+1*(M-H2O)-1*H+1*K+0*Na	C28H21KO15	9	29%
3*M+1*(M-H2O)-2*H+0*K+2*Na	C28H20Na2O15	9	29%
3*M+2*(M-H2O)-1*H+0*K+1*Na	C35H25NaO18	9	29%
3*M+2*(M-H2O)-2*H+0*K+2*Na	C35H24Na2O18	9	29%
3*M+3*(M-H2O)-0*H+0*K+0*Na	C42H30O21	9	29%
4*M+1*(M-H2O)-1*H+1*K+0*Na	C35H27KO19	9	29%
0*M+5*(M-H2O)-1*H+1*K+0*Na	C35H19KO15	8	26%
0*M+5*(M-H2O)-2*H+0*K+2*Na	C35H18Na2O15	8	26%
1*M+1*(M-H2O)-3*H+1*K+2*Na	C14H7Na2KO7	8	26%
1*M+4*(M-H2O)-3*H+0*K+3*Na	C35H19Na3O16	8	26%
3*M+1*(M-H2O)-3*H+1*K+2*Na	C28H19Na2KO15	8	26%
3*M+2*(M-H2O)-3*H+1*K+2*Na	C35H23Na2KO18	8	26%
3*M+3*(M-H2O)-3*H+1*K+2*Na	C42H27Na2KO21	8	26%
3*M+3*(M-H2O)-4*H+1*K+3*Na	C42H26Na3KO21	8	26%
4*M+1*(M-H2O)-1*H+0*K+1*Na	C35H27NaO19	8	26%
4*M+2*(M-H2O)-1*H+0*K+1*Na	C42H31NaO22	8	26%
4*M+2*(M-H2O)-1*H+1*K+0*Na	C42H31KO22	8	26%
4*M+2*(M-H2O)-3*H+0*K+3*Na	C42H29Na3O22	8	26%
0*M+4*(M-H2O)-2*H+0*K+2*Na	C28H14Na2O12	7	23%
0*M+6*(M-H2O)-2*H+0*K+2*Na	C42H22Na2O18	7	23%
1*M+0*(M-H2O)-1*H+1*K+0*Na	C7H5KO4	7	23%
1*M+2*(M-H2O)-2*H+1*K+1*Na	C21H12NaKO10	7	23%
1*M+3*(M-H2O)-1*H+1*K+0*Na	C28H17KO13	7	23%
1*M+3*(M-H2O)-2*H+1*K+1*Na	C28H16NaKO13	7	23%
1*M+4*(M-H2O)-2*H+1*K+1*Na	C35H20NaKO16	7	23%
2*M+1*(M-H2O)-2*H+1*K+1*Na	C21H14NaKO11	7	23%
2*M+1*(M-H2O)-3*H+1*K+2*Na	C21H13Na2KO11	7	23%
3*M+0*(M-H2O)-1*H+1*K+0*Na	C21H17KO12	7	23%
3*M+1*(M-H2O)-4*H+1*K+3*Na	C28H18Na3KO15	7	23%
3*M+2*(M-H2O)-4*H+1*K+3*Na	C35H22Na3KO18	7	23%
3*M+3*(M-H2O)-1*H+1*K+0*Na	C42H29KO21	7	23%
4*M+0*(M-H2O)-0*H+0*K+0*Na	C28H24O16	7	23%
4*M+0*(M-H2O)-1*H+1*K+0*Na	C28H23KO16	7	23%
4*M+0*(M-H2O)-2*H+0*K+2*Na	C28H22Na2O16	7	23%
4*M+0*(M-H2O)-2*H+2*K+0*Na	C28H22K2O16	7	23%
4*M+1*(M-H2O)-0*H+0*K+0*Na	C35H28O19	7	23%
4*M+1*(M-H2O)-4*H+1*K+3*Na	C35H24Na3KO19	7	23%
4*M+2*(M-H2O)-2*H+1*K+1*Na	C42H30NaKO22	7	23%
0*M+3*(M-H2O)-1*H+1*K+0*Na	C21H11KO9	6	19%
0*M+4*(M-H2O)-1*H+1*K+0*Na	C28H15KO12	6	19%
0*M+7*(M-H2O)-1*H+1*K+0*Na	C49H27KO21	6	19%
1*M+0*(M-H2O)-2*H+1*K+1*Na	C7H4NaKO4	6	19%
1*M+3*(M-H2O)-3*H+1*K+2*Na	C28H15Na2KO13	6	19%
1*M+5*(M-H2O)-1*H+1*K+0*Na	C42H25KO19	6	19%
1*M+5*(M-H2O)-2*H+1*K+1*Na	C42H24NaKO19	6	19%
1*M+5*(M-H2O)-3*H+0*K+3*Na	C42H23Na3O19	6	19%
2*M+2*(M-H2O)-2*H+1*K+1*Na	C28H18NaKO14	6	19%
2*M+2*(M-H2O)-3*H+1*K+2*Na	C28H17Na2KO14	6	19%
2*M+2*(M-H2O)-4*H+1*K+3*Na	C28H16Na3KO14	6	19%
2*M+3*(M-H2O)-2*H+1*K+1*Na	C35H22NaKO17	6	19%
2*M+3*(M-H2O)-3*H+1*K+2*Na	C35H21Na2KO17	6	19%
2*M+5*(M-H2O)-0*H+0*K+0*Na	C49H32O23	6	19%
4*M+0*(M-H2O)-1*H+0*K+1*Na	C28H23NaO16	6	19%
4*M+1*(M-H2O)-2*H+1*K+1*Na	C35H26NaKO19	6	19%
4*M+2*(M-H2O)-2*H+0*K+2*Na	C42H30Na2O22	6	19%
0*M+2*(M-H2O)-2*H+1*K+1*Na	C14H6NaKO6	5	16%
0*M+6*(M-H2O)-1*H+1*K+0*Na	C42H23KO18	5	16%
0*M+6*(M-H2O)-3*H+0*K+3*Na	C42H21Na3O18	5	16%
2*M+1*(M-H2O)-4*H+1*K+3*Na	C21H12Na3KO11	5	16%
2*M+3*(M-H2O)-1*H+1*K+0*Na	C35H23KO17	5	16%
2*M+3*(M-H2O)-4*H+1*K+3*Na	C35H20Na3KO17	5	16%
2*M+4*(M-H2O)-2*H+1*K+1*Na	C42H26NaKO20	5	16%
2*M+4*(M-H2O)-3*H+1*K+2*Na	C42H25Na2KO20	5	16%
3*M+2*(M-H2O)-2*H+1*K+1*Na	C35H24NaKO18	5	16%
3*M+3*(M-H2O)-2*H+1*K+1*Na	C42H28NaKO21	5	16%
4*M+0*(M-H2O)-3*H+1*K+2*Na	C28H21Na2KO16	5	16%
4*M+2*(M-H2O)-0*H+0*K+0*Na	C42H32O22	5	16%
5*M+0*(M-H2O)-1*H+0*K+1*Na	C35H29NaO20	5	16%
5*M+0*(M-H2O)-1*H+1*K+0*Na	C35H29KO20	5	16%
5*M+0*(M-H2O)-4*H+1*K+3*Na	C35H26Na3KO20	5	16%
5*M+0*(M-H2O)-5*H+2*K+3*Na	C35H25Na3K2O20	5	16%
0*M+6*(M-H2O)-2*H+1*K+1*Na	C42H22NaKO18	4	13%
0*M+7*(M-H2O)-2*H+0*K+2*Na	C49H26Na2O21	4	13%
1*M+2*(M-H2O)-3*H+1*K+2*Na	C21H11Na2KO10	4	13%
2*M+2*(M-H2O)-1*H+1*K+0*Na	C28H19KO14	4	13%
2*M+4*(M-H2O)-1*H+1*K+0*Na	C42H27KO20	4	13%
3*M+0*(M-H2O)-2*H+1*K+1*Na	C21H16NaKO12	4	13%
3*M+1*(M-H2O)-2*H+1*K+1*Na	C28H20NaKO15	4	13%
4*M+0*(M-H2O)-4*H+2*K+2*Na	C28H20Na2K2O16	4	13%
4*M+0*(M-H2O)-5*H+2*K+3*Na	C28H19Na3K2O16	4	13%
4*M+1*(M-H2O)-2*H+0*K+2*Na	C35H26Na2O19	4	13%
4*M+1*(M-H2O)-3*H+1*K+2*Na	C35H25Na2KO19	4	13%
5*M+0*(M-H2O)-3*H+0*K+3*Na	C35H27Na3O20	4	13%
6*M+0*(M-H2O)-0*H+0*K+0*Na	C42H36O24	4	13%
0*M+2*(M-H2O)-3*H+0*K+3*Na	C14H5Na3O6	3	10%
0*M+5*(M-H2O)-2*H+1*K+1*Na	C35H18NaKO15	3	10%
1*M+4*(M-H2O)-3*H+1*K+2*Na	C35H19Na2KO16	3	10%
1*M+5*(M-H2O)-3*H+1*K+2*Na	C42H23Na2KO19	3	10%
3*M+0*(M-H2O)-2*H+0*K+2*Na	C21H16Na2O12	3	10%
3*M+3*(M-H2O)-3*H+2*K+1*Na	C42H27NaK2O21	3	10%
4*M+0*(M-H2O)-3*H+0*K+3*Na	C28H21Na3O16	3	10%
4*M+0*(M-H2O)-3*H+2*K+1*Na	C28H21NaK2O16	3	10%
4*M+1*(M-H2O)-3*H+0*K+3*Na	C35H25Na3O19	3	10%
4*M+1*(M-H2O)-4*H+2*K+2*Na	C35H24Na2K2O19	3	10%
4*M+1*(M-H2O)-5*H+2*K+3*Na	C35H23Na3K2O19	3	10%
4*M+2*(M-H2O)-3*H+1*K+2*Na	C42H29Na2KO22	3	10%
5*M+0*(M-H2O)-3*H+1*K+2*Na	C35H27Na2KO20	3	10%
5*M+1*(M-H2O)-1*H+1*K+0*Na	C42H33KO23	3	10%
5*M+1*(M-H2O)-2*H+1*K+1*Na	C42H32NaKO23	3	10%
5*M+1*(M-H2O)-3*H+0*K+3*Na	C42H31Na3O23	3	10%
6*M+0*(M-H2O)-1*H+0*K+1*Na	C42H35NaO24	3	10%
0*M+1*(M-H2O)-1*H+1*K+0*Na	C7H3KO3	2	6%
0*M+2*(M-H2O)-3*H+1*K+2*Na	C14H5Na2KO6	2	6%
0*M+3*(M-H2O)-2*H+1*K+1*Na	C21H10NaKO9	2	6%
0*M+3*(M-H2O)-3*H+0*K+3*Na	C21H9Na3O9	2	6%
0*M+4*(M-H2O)-2*H+1*K+1*Na	C28H14NaKO12	2	6%
0*M+4*(M-H2O)-3*H+0*K+3*Na	C28H13Na3O12	2	6%
0*M+5*(M-H2O)-3*H+0*K+3*Na	C35H17Na3O15	2	6%
0*M+6*(M-H2O)-3*H+1*K+2*Na	C42H21Na2KO18	2	6%
1*M+1*(M-H2O)-2*H+2*K+0*Na	C14H8K2O7	2	6%
2*M+4*(M-H2O)-4*H+1*K+3*Na	C42H24Na3KO20	2	6%
3*M+0*(M-H2O)-2*H+2*K+0*Na	C21H16K2O12	2	6%
3*M+1*(M-H2O)-5*H+2*K+3*Na	C28H17Na3K2O15	2	6%
3*M+2*(M-H2O)-5*H+2*K+3*Na	C35H21Na3K2O18	2	6%
3*M+3*(M-H2O)-4*H+2*K+2*Na	C42H26Na2K2O21	2	6%
4*M+1*(M-H2O)-2*H+2*K+0*Na	C35H26K2O19	2	6%
5*M+0*(M-H2O)-2*H+1*K+1*Na	C35H28NaKO20	2	6%
5*M+0*(M-H2O)-3*H+3*K+0*Na	C35H27K3O20	2	6%
5*M+0*(M-H2O)-4*H+2*K+2*Na	C35H26Na2K2O20	2	6%
5*M+1*(M-H2O)-1*H+0*K+1*Na	C42H33NaO23	2	6%
5*M+1*(M-H2O)-2*H+0*K+2*Na	C42H32Na2O23	2	6%
5*M+1*(M-H2O)-3*H+1*K+2*Na	C42H31Na2KO23	2	6%
6*M+0*(M-H2O)-1*H+1*K+0*Na	C42H35KO24	2	6%
6*M+0*(M-H2O)-2*H+0*K+2*Na	C42H34Na2O24	2	6%
6*M+0*(M-H2O)-2*H+1*K+1*Na	C42H34NaKO24	2	6%
0*M+1*(M-H2O)-2*H+0*K+2*Na	C7H2Na2O3	1	3%
0*M+1*(M-H2O)-2*H+1*K+1*Na	C7H2NaKO3	1	3%
0*M+3*(M-H2O)-3*H+1*K+2*Na	C21H9Na2KO9	1	3%
0*M+6*(M-H2O)-3*H+2*K+1*Na	C42H21NaK2O18	1	3%
1*M+0*(M-H2O)-2*H+2*K+0*Na	C7H4K2O4	1	3%
1*M+1*(M-H2O)-3*H+2*K+1*Na	C14H7NaK2O7	1	3%
1*M+3*(M-H2O)-4*H+1*K+3*Na	C28H14Na3KO13	1	3%
2*M+0*(M-H2O)-2*H+2*K+0*Na	C14H10K2O8	1	3%
2*M+0*(M-H2O)-3*H+2*K+1*Na	C14H9NaK2O8	1	3%
2*M+1*(M-H2O)-4*H+2*K+2*Na	C21H12Na2K2O11	1	3%
2*M+3*(M-H2O)-4*H+2*K+2*Na	C35H20Na2K2O17	1	3%
2*M+4*(M-H2O)-2*H+2*K+0*Na	C42H26K2O20	1	3%
2*M+4*(M-H2O)-3*H+2*K+1*Na	C42H25NaK2O20	1	3%
3*M+1*(M-H2O)-2*H+2*K+0*Na	C28H20K2O15	1	3%
3*M+1*(M-H2O)-3*H+2*K+1*Na	C28H19NaK2O15	1	3%
3*M+1*(M-H2O)-4*H+2*K+2*Na	C28H18Na2K2O15	1	3%
3*M+2*(M-H2O)-3*H+2*K+1*Na	C35H23NaK2O18	1	3%
3*M+2*(M-H2O)-4*H+2*K+2*Na	C35H22Na2K2O18	1	3%
3*M+3*(M-H2O)-2*H+2*K+0*Na	C42H28K2O21	1	3%
4*M+0*(M-H2O)-3*H+3*K+0*Na	C28H21K3O16	1	3%
4*M+1*(M-H2O)-3*H+2*K+1*Na	C35H25NaK2O19	1	3%
4*M+1*(M-H2O)-6*H+3*K+3*Na	C35H22Na3K3O19	1	3%
4*M+2*(M-H2O)-2*H+2*K+0*Na	C42H30K2O22	1	3%
4*M+2*(M-H2O)-3*H+2*K+1*Na	C42H29NaK2O22	1	3%
4*M+2*(M-H2O)-4*H+1*K+3*Na	C42H28Na3KO22	1	3%
5*M+0*(M-H2O)-2*H+2*K+0*Na	C35H28K2O20	1	3%
5*M+0*(M-H2O)-3*H+2*K+1*Na	C35H27NaK2O20	1	3%
5*M+1*(M-H2O)-2*H+2*K+0*Na	C42H32K2O23	1	3%
6*M+0*(M-H2O)-3*H+0*K+3*Na	C42H33Na3O24	1	3%
