## Supplementary material for "Recognizing off-sample mass spectrometry images with machine and deep learning": DHB datasets

Dataset name	# Annotated ions FDR<=50%	# DHB ions	#DHB off sample ions
Mouse Kidney on plastic slide 260x175 30um	3991	499	314
Rat51_Section2	4143	409	271
Mouse Kidney on coated plastic slide 300x165 30 um	4683	482	254
Rat50_Section1	2113	401	219
HK_S2_N2_20um_New	2283	291	188
170418_MouseBrain_pos_50um_205by129_atn0	4653	459	181
Mousebrain_MG08_2017_GruppeA	1993	382	157
MP 39	3220	413	153
Mouse Kidney on coated plastic slide 270x160 30 um	3441	443	148
MS7_20170907_DHB_pos_MouseBrain_s3_300-1800_40um_245x134_A30-JBE-Test	2357	397	142
UoNotreDame//Untreated_6_574	963	137	104
12_cylces_75um_new_submission	1088	201	94
MPIMM_021_QE_P_CB_0	4063	129	83
70%meoh_8cyc_75um	1043	179	80
ST-Pseudo_centroids	1145	115	76
50%meoh_8cyc_75um	1003	170	75
S648 WS20 205x170 20um E110	2302	321	71
CC-Esco2_centroids	1289	116	69
Esco1_centroids	928	93	66
Esco2_centroids	993	102	66
S649 WS21 155x105 15um E110	1715	294	55
161007_WT1S1L1	2606	114	53
slide012_animal102_minipig_kidney- total ion count	636	96	42
slide077_animal121_rat_kidney - total ion count	1600	117	35
75um_small(focusing)_low(m/z)_dry(application)	79	36	32
75um_small(focusing)_high(m/z)_dry(application)	235	83	28
Servier_Ctrl_mouse_wb_lateral_plane_DHB	519	69	25
Servier_Ctrl_mouse_wb_median_plane_DHB	487	64	20
50um_min(focusing)_high(m/z)_dry(application)	81	46	18
Kidney_280x140_40um_E0	2486	16	15
20171110_94T_RDAM_1b	65	3	0
