## Supplementary material for "Recognizing off-sample mass spectrometry images with machine and deep learning": Gold standard datasets

name	institution	principalInvestigator	submitter	organism	organismPart	condition	polarity	ionisationSource	maldiMatrix	analyzer	METASPACE link
Xenograft_3_135um	AstraZeneca	{'name': 'Richard', 'surname': 'Goodwin'}	{'name': 'Nicole', 'surname': 'Strittmatter'}	Mus musculus (mouse)	Tumour	Diseased	NEGATIVE	DESI	none	{'resolvingPower': 98994.94936611666, 'type': 'Orbitrap'}	https://metaspace2020.eu/annotations?ds=2016-10-25_14h44m47s
xenograft CT-26 S10	AstraZeneca	{'name': 'Richard', 'surname': 'Goodwin'}	{'name': 'Nicole', 'surname': 'Strittmatter'}	Mus musculus (mouse)	Tumour	Diseased	NEGATIVE	DESI	none	{'resolvingPower': 98994.94936611666, 'type': 'Orbitrap'}	https://metaspace2020.eu/annotations?ds=2016-10-28_10h26m38s
20170105_VS_disc2_NEDC0001_70x80_10x10	EMBL	{'name': 'Missing_Value', 'surname': 'Missing_Value'}	{'name': 'Veronika', 'surname': 'Saharuka'}	N/A	Wddm	Wildtype	NEGATIVE	MALDI	n-(1-naphthyl)ethylenediamine dihydrochloride (NEDC)	{'resolvingPower': 98994.94936611666, 'type': 'Orbitrap'}	https://metaspace2020.eu/annotations?ds=2017-01-10_12h54m29s
Normal8	UT Austin	{'name': 'Livia', 'surname': 'S. Eberlin'}	{'name': 'Marta', 'surname': 'Sans'}	Homo sapiens (human)	Ovary	N/A	NEGATIVE	DESI	none	{'resolvingPower': 42426.406871192856, 'type': 'Orbitrap'}	https://metaspace2020.eu/annotations?ds=2016-11-17_18h04m24s
Tumor11	UT Austin	{'name': 'Livia', 'surname': 'S. Eberlin'}	{'name': 'Marta', 'surname': 'Sans'}	Homo sapiens (human)	Ovary	High-grade serous tumor	NEGATIVE	DESI	none	{'resolvingPower': 42426.406871192856, 'type': 'Orbitrap'}	https://metaspace2020.eu/annotations?ds=2016-11-18_15h15m59s
PS_7_P7_N1_30um_New	UTHSA	{'name': 'Kumar', 'surname': 'Sharma'}	{'name': 'Guanshi', 'surname': 'Zhang'}	Homo sapiens (human)	Kidney	Wildtype	NEGATIVE	MALDI	Norharmane	{'resolvingPower': 84852.81374238571, 'type': 'Orbitrap'}	https://metaspace2020.eu/annotations?ds=2018-05-15_22h57m40s
HK_S2_N2_20um_New	UTHSA	{'name': 'Kumar', 'surname': 'Sharma'}	{'name': 'Guanshi', 'surname': 'Zhang'}	Homo sapiens (human)	Kidney	Wildtype	POSITIVE	MALDI	2,5-dihydroxybenzoic acid (DHB)	{'resolvingPower': 84852.81374238571, 'type': 'Orbitrap'}	https://metaspace2020.eu/annotations?ds=2018-05-15_22h52m29s
MPIMM_021_QE_P_CB_0	MPI Bremen	{'name': 'Manuel', 'surname': 'Liebeke'}	{'name': 'Manuel', 'surname': 'Liebeke'}	Plant	Seed	Wildtype	POSITIVE	MALDI	2,5-dihydroxybenzoic acid (DHB)	{'resolvingPower': 197989.89873223333, 'type': 'Orbitrap'}	https://metaspace2020.eu/annotations?ds=2016-10-13_14h06m49s
Tumor41	UT Austin	{'name': 'Livia', 'surname': 'S. Eberlin'}	{'name': 'Marta', 'surname': 'Sans'}	Homo sapiens (human)	Ovary	High-grade serous tumor	NEGATIVE	DESI	none	{'resolvingPower': 42426.406871192856, 'type': 'Orbitrap'}	https://metaspace2020.eu/annotations?ds=2017-03-10_22h41m41s
DESI quan_Swales	AstraZeneca	{'name': 'Richard', 'surname': 'Goodwin'}	{'name': 'Nicole', 'surname': 'Strittmatter'}	Mus musculus (mouse)	Tumour	Diseased	POSITIVE	DESI	none	{'resolvingPower': 98994.94936611666, 'type': 'Orbitrap'}	https://metaspace2020.eu/annotations?ds=2016-12-09_10h16m23s
North Carolina State University//mouse body	NCSU	{'name': 'David', 'surname': 'Muddiman'}	{'name': 'Mark', 'surname': 'Bokhart'}	Mus musculus (mouse)	Whole_Organism	Wildtype	POSITIVE	IRMALDESI	none	{'resolvingPower': 98994.94936611666, 'type': 'Orbitrap'}	https://metaspace2020.eu/annotations?ds=2016-09-22_11h16m26s
NCSU_mouse_LCC6_tumor	NCSU	{'name': 'David', 'surname': 'Muddiman'}	{'name': 'Mark', 'surname': 'Bokhart'}	Mus musculus (mouse)	Solid tumor	Diseased	POSITIVE	IRMALDESI	none	{'resolvingPower': 98994.94936611666, 'type': 'Orbitrap'}	https://metaspace2020.eu/annotations?ds=2017-04-19_16h24m28s
Tumor17	UT Austin	{'name': 'Livia', 'surname': 'S. Eberlin'}	{'name': 'Marta', 'surname': 'Sans'}	Homo sapiens (human)	Ovary	Cancer, serous tumor, high-grade	NEGATIVE	DESI	none	{'resolvingPower': 42426.406871192856, 'type': 'Orbitrap'}	https://metaspace2020.eu/annotations?ds=2017-03-10_19h58m19s
170321_kangaroobrain-bpyn1-pos_maxof50.0_med1r	U Melbourne	{'name': 'Berin', 'surname': 'Boughton'}	{'name': 'Andrew', 'surname': 'Palmer'}	Macropus giganteus (kangaroo)	Brain	Wildtype	POSITIVE	MALDI	BPYN	{'resolvingPower': 390000, 'type': 'FTICR'}	https://metaspace2020.eu/annotations?ds=2017-04-10_16h37m14s
Row001	U Copenhagen	{'name': 'Christian', 'surname': 'Janfelt'}	{'name': 'Sophie', 'surname': 'Jacobsen'}	Rattus norvegicus (rat)	Brain	Drug treated	POSITIVE	DESI	none	{'resolvingPower': 70710.67811865476, 'type': 'Orbitrap'}	https://metaspace2020.eu/annotations?ds=2017-03-14_14h34m48s
MPIMM_049_QE_P_BA_CF_sp3	MPI Bremen	{'name': 'Manuel', 'surname': 'Liebeke'}	{'name': 'Manuel', 'surname': 'Liebeke'}	Mussel	Gill	Wildtype	POSITIVE	MALDI	alpha-cyano-4-hydroxycinnamic acid (CHCA)	{'resolvingPower': 98994.94936611666, 'type': 'Orbitrap'}	https://metaspace2020.eu/annotations?ds=2017-03-16_09h29m34s
Borderline13	UT Austin	{'name': 'Livia', 'surname': 'S. Eberlin'}	{'name': 'Marta', 'surname': 'Sans'}	Homo sapiens (human)	Ovary	Cancer, serous tumor, borderline	NEGATIVE	DESI	none	{'resolvingPower': 42426.406871192856, 'type': 'Orbitrap'}	https://metaspace2020.eu/annotations?ds=2017-03-10_22h54m43s
Borderline14	UT Austin	{'name': 'Livia', 'surname': 'S. Eberlin'}	{'name': 'Marta', 'surname': 'Sans'}	Homo sapiens (human)	Ovary	Cancer, serous tumor, borderline	NEGATIVE	DESI	none	{'resolvingPower': 42426.406871192856, 'type': 'Orbitrap'}	https://metaspace2020.eu/annotations?ds=2017-03-10_22h54m56s
AstraZeneca//Rat_testis	AstraZeneca	{'name': 'Missing_Value', 'surname': 'Missing_Value'}	{'name': 'Nicole', 'surname': 'Strittmatter'}	Rattus norvegicus (rat)	Testis	Wildtype	NEGATIVE	DESI	none	{'resolvingPower': 98994.94936611666, 'type': 'Orbitrap'}	https://metaspace2020.eu/annotations?ds=2016-09-21_16h06m50s
AstraZeneca//CT26_xenograft	AstraZeneca	{'name': 'Missing_Value', 'surname': 'Missing_Value'}	{'name': 'Nicole', 'surname': 'Strittmatter'}	Mus musculus (mouse)	Colon	Cancer, xenograft	NEGATIVE	DESI	none	{'resolvingPower': 98994.94936611666, 'type': 'Orbitrap'}	https://metaspace2020.eu/annotations?ds=2016-09-21_16h06m49s
UoNotreDame//Untreated_6_574	U Notre Dame	{'name': 'Missing_Value', 'surname': 'Missing_Value'}	{'name': 'Eric', 'surname': 'Weaver'}	Homo sapiens (human)	Colon	Immortalised cell line	POSITIVE	MALDI	2,5-dihydroxybenzoic acid (DHB)	{'resolvingPower': 140000, 'type': 'FTICR'}	https://metaspace2020.eu/annotations?ds=2016-09-21_16h07m21s
2017023_ADP_GFlarvae_55x55_40x40_DMAN002	EMBL	{'name': 'Missing_Value', 'surname': 'Missing_Value'}	{'name': 'Andrew', 'surname': 'Palmer'}	Lucilia sericata	Whole_Organism	Wildtype	NEGATIVE	MALDI	n-(1-naphthyl)ethylenediamine dihydrochloride (NEDC)	{'resolvingPower': 98994.94936611666, 'type': 'Orbitrap'}	https://metaspace2020.eu/annotations?ds=2017-02-23_08h53m07s
170418_MouseBrain_pos_50um_205by129_atn0	U Copenhagen	{'name': 'Christian', 'surname': 'Janfelt'}	{'name': 'Anne Mette', 'surname': 'Handler'}	Mus musculus (mouse)	Brain	Diseased	POSITIVE	MALDI	2,5-dihydroxybenzoic acid (DHB)	{'resolvingPower': 98994.94936611666, 'type': 'Orbitrap'}	https://metaspace2020.eu/annotations?ds=2017-04-20_11h36m39s
NCSU_M8_mouse_brain	NCSU	{'name': 'David', 'surname': 'Muddiman'}	{'name': 'Mark', 'surname': 'Bokhart'}	Mus musculus (mouse)	Brain	Healthy	POSITIVE	IRMALDESI	none	{'resolvingPower': 98994.94936611666, 'type': 'Orbitrap'}	https://metaspace2020.eu/annotations?ds=2017-05-03_17h59m31s
20170503_ADP-JS_CD1-Brain_dan005_117x143_60x60_N	EMBL	{'name': 'Missing_Value', 'surname': 'Missing_Value'}	{'name': 'Andrew', 'surname': 'Palmer'}	Mus musculus (mouse)	Brain	Wildtype	NEGATIVE	MALDI	1,5-diaminonaphthalene (DAN)	{'resolvingPower': 98994.94936611666, 'type': 'Orbitrap'}	https://metaspace2020.eu/annotations?ds=2017-05-04_14h09m49s
Dataset 3	HU Berlin	{'name': 'Michael', 'surname': 'Linscheid'}	{'name': 'Sarah', 'surname': 'aboulmagd'}	N/A	N/A	N/A	POSITIVE	MALDI	N/A	{'resolvingPower': 60000, 'type': 'N/A'}	https://metaspace2020.eu/annotations?ds=2017-05-16_10h46m51s
Dataset 4	HU Berlin	{'name': 'Michael', 'surname': 'Linscheid'}	{'name': 'Sarah', 'surname': 'aboulmagd'}	N/A	N/A	N/A	POSITIVE	MALDI	N/A	{'resolvingPower': 60000, 'type': 'N/A'}	https://metaspace2020.eu/annotations?ds=2017-05-16_10h48m33s
Dataset 8	HU Berlin	{'name': 'Michael', 'surname': 'Linscheid'}	{'name': 'Sarah', 'surname': 'aboulmagd'}	N/A	N/A	N/A	POSITIVE	MALDI	N/A	{'resolvingPower': 60000, 'type': 'N/A'}	https://metaspace2020.eu/annotations?ds=2017-05-16_11h16m12s
Dataset 16	HU Berlin	{'name': 'Michael', 'surname': 'Linscheid'}	{'name': 'Sarah', 'surname': 'aboulmagd'}	N/A	N/A	N/A	POSITIVE	MALDI	N/A	{'resolvingPower': 60000, 'type': 'N/A'}	https://metaspace2020.eu/annotations?ds=2017-05-16_12h52m03s
Dataset 18	HU Berlin	{'name': 'Michael', 'surname': 'Linscheid'}	{'name': 'Sarah', 'surname': 'aboulmagd'}	N/A	N/A	N/A	POSITIVE	MALDI	N/A	{'resolvingPower': 60000, 'type': 'N/A'}	https://metaspace2020.eu/annotations?ds=2017-05-16_13h00m40s
Dataset 21	HU Berlin	{'name': 'Michael', 'surname': 'Linscheid'}	{'name': 'Sarah', 'surname': 'aboulmagd'}	N/A	N/A	N/A	POSITIVE	MALDI	N/A	{'resolvingPower': 60000, 'type': 'N/A'}	https://metaspace2020.eu/annotations?ds=2017-05-16_13h24m53s
Dataset 23	HU Berlin	{'name': 'Michael', 'surname': 'Linscheid'}	{'name': 'Sarah', 'surname': 'aboulmagd'}	N/A	N/A	N/A	POSITIVE	MALDI	N/A	{'resolvingPower': 60000, 'type': 'N/A'}	https://metaspace2020.eu/annotations?ds=2017-05-16_14h11m12s
Dataset 27	HU Berlin	{'name': 'Michael', 'surname': 'Linscheid'}	{'name': 'Sarah', 'surname': 'aboulmagd'}	N/A	N/A	N/A	POSITIVE	MALDI	N/A	{'resolvingPower': 60000, 'type': 'N/A'}	https://metaspace2020.eu/annotations?ds=2017-05-16_14h38m44s
Servier_Ctrl_rat_liver_9aa	Servier	{'name': 'Mathieu', 'surname': 'GAUDIN'}	{'name': 'Mathieu', 'surname': 'GAUDIN'}	Rattus norvegicus (rat)	Liver	Control	NEGATIVE	MALDI	9-aminoacridine (9AA)	{'resolvingPower': 90000, 'type': 'FTICR'}	https://metaspace2020.eu/annotations?ds=2017-05-17_05h52m50s
Dataset 30	HU Berlin	{'name': 'Michael', 'surname': 'Linscheid'}	{'name': 'Sarah', 'surname': 'aboulmagd'}	N/A	N/A	N/A	POSITIVE	MALDI	N/A	{'resolvingPower': 60000, 'type': 'N/A'}	https://metaspace2020.eu/annotations?ds=2017-05-19_09h37m37s
Dataset 31	HU Berlin	{'name': 'Michael', 'surname': 'Linscheid'}	{'name': 'Sarah', 'surname': 'aboulmagd'}	N/A	N/A	N/A	POSITIVE	MALDI	N/A	{'resolvingPower': 60000, 'type': 'N/A'}	https://metaspace2020.eu/annotations?ds=2017-05-19_09h41m27s
ICL//LNTO22_1_3	ICL	{'name': 'Missing_Value', 'surname': 'Missing_Value'}	{'name': 'James', 'surname': 'McKenzie'}	Homo sapiens (human)	Lymph node	Diseased	NEGATIVE	DESI	none	{'resolvingPower': 98994.94936611666, 'type': 'Orbitrap'}	https://metaspace2020.eu/annotations?ds=2016-12-13_13h48m21s
ICL//LNTO30_16_1	ICL	{'name': 'Missing_Value', 'surname': 'Missing_Value'}	{'name': 'James', 'surname': 'McKenzie'}	Homo sapiens (human)	Lymph node	Diseased	NEGATIVE	DESI	none	{'resolvingPower': 98994.94936611666, 'type': 'Orbitrap'}	https://metaspace2020.eu/annotations?ds=2016-12-13_13h51m34s
ICL//A51 CT S3-centroid	ICL	{'name': 'Zoltan', 'surname': 'Takats'}	{'name': 'James', 'surname': 'McKenzie'}	Homo sapiens (human)	Colon	Diseased	NEGATIVE	DESI	none	{'resolvingPower': 49497.47468305833, 'type': 'Orbitrap'}	https://metaspace2020.eu/annotations?ds=2016-10-01_12h19m59s
ICL//7TopRight,_17BottomRight,_27BottomLeft,_37TopLeft	ICL	{'name': 'Missing_Value', 'surname': 'Missing_Value'}	{'name': 'James', 'surname': 'McKenzie'}	Homo sapiens (human)	Liver	Diseased	NEGATIVE	DESI	none	{'resolvingPower': 98994.94936611666, 'type': 'Orbitrap'}	https://metaspace2020.eu/annotations?ds=2016-09-21_16h07m04s
ICL//LNTO41_17_2	ICL	{'name': 'Missing_Value', 'surname': 'Missing_Value'}	{'name': 'James', 'surname': 'McKenzie'}	Homo sapiens (human)	Lymph node	Diseased	NEGATIVE	DESI	none	{'resolvingPower': 98994.94936611666, 'type': 'Orbitrap'}	https://metaspace2020.eu/annotations?ds=2016-12-13_13h57m47s
ICL//LNTO41_17_4	ICL	{'name': 'Missing_Value', 'surname': 'Missing_Value'}	{'name': 'James', 'surname': 'McKenzie'}	Homo sapiens (human)	Lymph node	Diseased	NEGATIVE	DESI	none	{'resolvingPower': 98994.94936611666, 'type': 'Orbitrap'}	https://metaspace2020.eu/annotations?ds=2016-12-13_13h58m03s
ICL//LNTO42_17_1	ICL	{'name': 'Missing_Value', 'surname': 'Missing_Value'}	{'name': 'James', 'surname': 'McKenzie'}	Homo sapiens (human)	Lymph node	Diseased	NEGATIVE	DESI	none	{'resolvingPower': 98994.94936611666, 'type': 'Orbitrap'}	https://metaspace2020.eu/annotations?ds=2016-12-13_13h58m39s
ICL//LNTO26_7_3	ICL	{'name': 'Missing_Value', 'surname': 'Missing_Value'}	{'name': 'James', 'surname': 'McKenzie'}	Homo sapiens (human)	Lymph node	Diseased	NEGATIVE	DESI	none	{'resolvingPower': 98994.94936611666, 'type': 'Orbitrap'}	https://metaspace2020.eu/annotations?ds=2016-12-13_13h50m31s
ICL//LNTO31_17_4	ICL	{'name': 'Missing_Value', 'surname': 'Missing_Value'}	{'name': 'James', 'surname': 'McKenzie'}	Homo sapiens (human)	Lymph node	Diseased	NEGATIVE	DESI	none	{'resolvingPower': 98994.94936611666, 'type': 'Orbitrap'}	https://metaspace2020.eu/annotations?ds=2016-12-13_13h53m24s
CC-Esco2_centroids	U Wisconsin-Madison	{'name': 'Lingjun', 'surname': 'Li'}	{'name': 'Erin', 'surname': 'Gemperline'}	Pseudonocardia bacteria	Agar growth	Infected, Escovopsis	POSITIVE	MALDI	2,5-dihydroxybenzoic acid (DHB)	{'resolvingPower': 60000, 'type': 'Orbitrap'}	https://metaspace2020.eu/annotations?ds=2017-05-22_14h41m36s
Esco1_centroids	U Wisconsin-Madison	{'name': 'Lingjun', 'surname': 'Li'}	{'name': 'Erin', 'surname': 'Gemperline'}	Pseudonocardia bacteria	Agar growth	Infected, Escovopsis	POSITIVE	MALDI	2,5-dihydroxybenzoic acid (DHB)	{'resolvingPower': 60000, 'type': 'Orbitrap'}	https://metaspace2020.eu/annotations?ds=2017-05-22_14h47m51s
Esco2_centroids	U Wisconsin-Madison	{'name': 'Lingjun', 'surname': 'Li'}	{'name': 'Erin', 'surname': 'Gemperline'}	Pseudonocardia bacteria	Agar growth	Infected, Escovopsis	POSITIVE	MALDI	2,5-dihydroxybenzoic acid (DHB)	{'resolvingPower': 60000, 'type': 'Orbitrap'}	https://metaspace2020.eu/annotations?ds=2017-05-22_14h48m33s
ST-Pseudo_centroids	U Wisconsin-Madison	{'name': 'Lingjun', 'surname': 'Li'}	{'name': 'Erin', 'surname': 'Gemperline'}	Pseudonocardia bacteria	Agar growth	Control	POSITIVE	MALDI	2,5-dihydroxybenzoic acid (DHB)	{'resolvingPower': 60000, 'type': 'Orbitrap'}	https://metaspace2020.eu/annotations?ds=2017-05-22_14h50m37s
servier_TT_mouse_wb_fmpts_derivatization_CHCA	Servier	{'name': 'Mathieu', 'surname': 'Gaudin'}	{'name': 'Mathieu', 'surname': 'Gaudin'}	Mus musculus (mouse)	Whole_Organism	Drug treated	POSITIVE	MALDI	alpha-cyano-4-hydroxycinnamic acid (CHCA)	{'resolvingPower': 90000, 'type': 'FTICR'}	https://metaspace2020.eu/annotations?ds=2017-05-29_07h28m52s
Dataset 2	HU Berlin	{'name': 'Michael', 'surname': 'Linscheid'}	{'name': 'Sarah', 'surname': 'aboulmagd'}	N/A	N/A	N/A	POSITIVE	MALDI	N/A	{'resolvingPower': 60000, 'type': 'N/A'}	https://metaspace2020.eu/annotations?ds=2017-05-16_10h43m36s
Rat51_Section2	Sanofi FF DMPK	{'name': 'József', 'surname': 'Pánczél'}	{'name': 'József', 'surname': 'Pánczél'}	Rattus norvegicus (rat)	Muscle	Obese	POSITIVE	MALDI	2,5-dihydroxybenzoic acid (DHB)	{'resolvingPower': 197989.89873223333, 'type': 'Orbitrap'}	https://metaspace2020.eu/annotations?ds=2017-05-31_08h59m30s
Dataset 3_recal	HU Berlin	{'name': 'Michael', 'surname': 'Linscheid'}	{'name': 'Sarah', 'surname': 'aboulmagd'}	N/A	N/A	N/A	POSITIVE	MALDI	N/A	{'resolvingPower': 60000, 'type': 'N/A'}	https://metaspace2020.eu/annotations?ds=2017-06-20_09h05m59s
Dataset 4_recal	HU Berlin	{'name': 'Michael', 'surname': 'Linscheid'}	{'name': 'Sarah', 'surname': 'aboulmagd'}	N/A	N/A	N/A	POSITIVE	MALDI	N/A	{'resolvingPower': 60000, 'type': 'N/A'}	https://metaspace2020.eu/annotations?ds=2017-06-20_09h06m25s
Dataset 26_recal	HU Berlin	{'name': 'Michael', 'surname': 'Linscheid'}	{'name': 'Sarah', 'surname': 'aboulmagd'}	N/A	N/A	N/A	POSITIVE	MALDI	N/A	{'resolvingPower': 60000, 'type': 'N/A'}	https://metaspace2020.eu/annotations?ds=2017-06-20_09h11m44s
slide077_animal121_rat_kidney - total ion count	Boehringer Ingelheim	{'name': 'Michael', 'surname': 'Becker'}	{'name': 'Michael', 'surname': 'Becker'}	Rattus norvegicus (rat)	Kidney	Control	POSITIVE	MALDI	2,5-dihydroxybenzoic acid (DHB)	{'resolvingPower': 204779.25, 'type': 'FTICR'}	https://metaspace2020.eu/annotations?ds=2017-07-10_09h39m30s
100um_noM2_001_Recal	M4I	{'name': 'Missing_Value', 'surname': 'Missing_Value'}	{'name': 'Shane', 'surname': 'Ellis'}	Mus musculus (mouse)	Brain	Wildtype	POSITIVE	MALDI	Norharmane	{'resolvingPower': 240000, 'type': 'Orbitrap'}	https://metaspace2020.eu/annotations?ds=2017-07-11_11h29m36s
Servier_Ctrl_mouse_wb_median_plane_9aa	Servier	{'name': 'Mathieu', 'surname': 'Gaudin'}	{'name': 'Mathieu', 'surname': 'Gaudin'}	Mus musculus (mouse)	Whole_Organism	Control	NEGATIVE	MALDI	9-aminoacridine (9AA)	{'resolvingPower': 90000, 'type': 'FTICR'}	https://metaspace2020.eu/annotations?ds=2017-07-26_18h25m14s
Mouse_Wholebody_3	NCSU	{'name': 'David', 'surname': 'Muddiman'}	{'name': 'Mark', 'surname': 'Bokhart'}	Mus musculus (mouse)	Whole_Organism	Healthy	POSITIVE	IRMALDESI	none	{'resolvingPower': 98994.94936611666, 'type': 'Orbitrap'}	https://metaspace2020.eu/annotations?ds=2017-08-03_18h26m57s
Servier_Ctrl_mouse_wb_lateral_plane_DHB	Servier	{'name': 'Mathieu', 'surname': 'Gaudin'}	{'name': 'Mathieu', 'surname': 'Gaudin'}	Mus musculus (mouse)	Whole_Organism	Control	POSITIVE	MALDI	2,5-dihydroxybenzoic acid (DHB)	{'resolvingPower': 90000, 'type': 'FTICR'}	https://metaspace2020.eu/annotations?ds=2017-08-11_07h59m58s
Servier_Ctrl_mouse_wb_median_plane_DHB	Servier	{'name': 'Mathieu', 'surname': 'Gaudin'}	{'name': 'Mathieu', 'surname': 'Gaudin'}	Mus musculus (mouse)	Whole_Organism	Control	POSITIVE	MALDI	2,5-dihydroxybenzoic acid (DHB)	{'resolvingPower': 90000, 'type': 'FTICR'}	https://metaspace2020.eu/annotations?ds=2017-08-11_08h01m02s
20170815_CGL_MT-M.B_DAN012_NTM_42x30_100x100	EMBL	{'name': 'theodore', 'surname': 'alexandrov'}	{'name': 'Cristina', 'surname': 'Gonzalez Lopez'}	Mus musculus (mouse)	Brain	Wildtype	NEGATIVE	MALDI	1,5-diaminonaphthalene (DAN)	{'resolvingPower': 98994.94936611666, 'type': 'Orbitrap'}	https://metaspace2020.eu/annotations?ds=2017-08-15_15h02m08s
20170817_CGL_MT-M.B_ATP_DAN018_NTM_102x39_100x100	EMBL	{'name': 'theodore', 'surname': 'alexandrov'}	{'name': 'Cristina', 'surname': 'Gonzalez Lopez'}	Mus musculus (mouse)	Brain	Wildtype	NEGATIVE	MALDI	1,5-diaminonaphthalene (DAN)	{'resolvingPower': 98994.94936611666, 'type': 'Orbitrap'}	https://metaspace2020.eu/annotations?ds=2017-08-17_16h23m46s
20170905_CGL0170817_MT-MB_ATP_N_81x101_135x135	EMBL	{'name': 'Theodore', 'surname': 'Alexandrov'}	{'name': 'Cristina', 'surname': 'Gonzalez Lopez'}	Mus musculus (mouse)	Brain	None	NEGATIVE	MALDI	1,5-diaminonaphthalene (DAN)	{'resolvingPower': 98994.94936611666, 'type': 'Orbitrap'}	https://metaspace2020.eu/annotations?ds=2017-09-05_16h22m52s
Rat50_Section1	Sanofi FF DMPK	{'name': 'József', 'surname': 'Pánczél'}	{'name': 'Marina', 'surname': 'Reuter'}	Rattus norvegicus (rat)	Liver	Lean	POSITIVE	MALDI	2,5-dihydroxybenzoic acid (DHB)	{'resolvingPower': 197989.89873223333, 'type': 'Orbitrap'}	https://metaspace2020.eu/annotations?ds=2017-09-07_07h55m32s
MS7_20170907_DHB_pos_MouseBrain_s3_300-1800_40um_245x134_A30-JBE-Test	MPI Bremen	{'name': 'Manuel', 'surname': 'Liebeke'}	{'name': 'Manuel', 'surname': 'Liebeke'}	Mus musculus (mouse)	Brain	Healthy	POSITIVE	MALDI	2,5-dihydroxybenzoic acid (DHB)	{'resolvingPower': 169705.62748477142, 'type': 'Orbitrap'}	https://metaspace2020.eu/annotations?ds=2017-09-08_15h15m15s
161007_WT1S1L1	HU Berlin	{'name': 'Michael', 'surname': 'Linscheid'}	{'name': 'Sarah', 'surname': 'Aboulmagd'}	Mus musculus (mouse)	Liver	Wildtype	POSITIVE	MALDI	2,5-dihydroxybenzoic acid (DHB)	{'resolvingPower': 42426.406871192856, 'type': 'Orbitrap'}	https://metaspace2020.eu/annotations?ds=2017-03-21_14h30m51s
MP 39	JLU Giessen	{'name': 'Bernhard', 'surname': 'Spengler'}	{'name': 'Pegah', 'surname': 'Khamehgir-Silz'}	Homo sapiens (human)	Blood cells	In vitro	POSITIVE	MALDI	2,5-dihydroxybenzoic acid (DHB)	{'resolvingPower': 98994.94936611666, 'type': 'Orbitrap'}	https://metaspace2020.eu/annotations?ds=2016-11-22_14h08m11s
Mouse Kidney on plastic slide 260x175 30um	JLU Giessen	{'name': 'Patrik', 'surname': 'Kadesch'}	{'name': 'Patrik', 'surname': 'Kadesch'}	Mus musculus (mouse)	Kidney	Wildtype	POSITIVE	MALDI	2,5-dihydroxybenzoic acid (DHB)	{'resolvingPower': 98994.94936611666, 'type': 'Orbitrap'}	https://metaspace2020.eu/annotations?ds=2017-10-18_10h02m07s
Mouse Kidney on coated plastic slide 270x160 30 um	JLU Giessen	{'name': 'Patrik', 'surname': 'Kadesch'}	{'name': 'Patrik', 'surname': 'Kadesch'}	Mus musculus (mouse)	Kidney	Wildtype	POSITIVE	MALDI	2,5-dihydroxybenzoic acid (DHB)	{'resolvingPower': 98994.94936611666, 'type': 'Orbitrap'}	https://metaspace2020.eu/annotations?ds=2017-10-18_10h38m01s
Mouse Kidney on coated plastic slide 300x165 30 um	JLU Giessen	{'name': 'Patrik', 'surname': 'Kadesch'}	{'name': 'Patrik', 'surname': 'Kadesch'}	Mus musculus (mouse)	Kidney	Wildtype	POSITIVE	MALDI	2,5-dihydroxybenzoic acid (DHB)	{'resolvingPower': 98994.94936611666, 'type': 'Orbitrap'}	https://metaspace2020.eu/annotations?ds=2017-10-18_10h57m41s
BRB04S-RECAL	ICL	{'name': 'Zoltan', 'surname': 'Takats'}	{'name': 'James', 'surname': 'McKenzie'}	Homo sapiens (human)	Breast	Diseased	NEGATIVE	DESI	N/A	{'resolvingPower': 70710.67811865476, 'type': 'Orbitrap'}	https://metaspace2020.eu/annotations?ds=2017-10-26_14h25m14s
Kidney_280x140_40um_E0	JLU Giessen	{'name': 'Bernhard ', 'surname': 'Spengler'}	{'name': 'Dhaka', 'surname': 'Bhandari'}	Mus musculus (mouse)	Kidney	Wildtype	POSITIVE	MALDI	2,5-dihydroxybenzoic acid (DHB)	{'resolvingPower': 84852.81374238571, 'type': 'Orbitrap'}	https://metaspace2020.eu/annotations?ds=2017-11-08_17h05m33s
LNTO31_17_1-RECAL	ICL	{'name': 'Zoltan', 'surname': 'Takats'}	{'name': 'James', 'surname': 'McKenzie'}	Homo sapiens (human)	Lymph node	Diseased	NEGATIVE	DESI	N/A	{'resolvingPower': 70710.67811865476, 'type': 'Orbitrap'}	https://metaspace2020.eu/annotations?ds=2017-11-16_16h35m58s
Mousebrain_MG08_2017_GruppeA	JLU Giessen	{'name': 'Missing_Value', 'surname': 'Missing_Value'}	{'name': 'Mario', 'surname': 'Kompauer'}	Mus musculus (mouse)	Brain	N/A	POSITIVE	MALDI	2,5-dihydroxybenzoic acid (DHB)	{'resolvingPower': 169705.62748477142, 'type': 'Orbitrap'}	https://metaspace2020.eu/annotations?ds=2017-06-09_07h13m09s
20171110_94T_RDAM_1b	Leiden University Medical Center	{'name': 'Bram', 'surname': 'Heijs'}	{'name': 'Bram', 'surname': 'Heijs'}	Homo sapiens (human)	Blood vessel	Diseased	POSITIVE	MALDI	2,5-dihydroxybenzoic acid (DHB)	{'resolvingPower': 70000, 'type': 'FTICR'}	https://metaspace2020.eu/annotations?ds=2017-12-04_13h09m51s
DESI porcine kidney interface region	Waters	{'name': 'Emrys', 'surname': 'Jones'}	{'name': 'Emrys', 'surname': 'Jones'}	Sus scrofa domesticus (pig)	Kidney	N/A	NEGATIVE	DESI	none	{'resolvingPower': 30000, 'type': 'TOF reflector'}	https://metaspace2020.eu/annotations?ds=2018-01-17_13h29m23s
75um_small(focusing)_high(m/z)_dry(application)	PNNL	{'name': 'Dusan', 'surname': 'Velickovic'}	{'name': 'Dusan', 'surname': 'Velickovic'}	Homo sapiens (human)	Kidney	Wildtype	POSITIVE	MALDI	2,5-dihydroxybenzoic acid (DHB)	{'resolvingPower': 120000, 'type': 'FTICR'}	https://metaspace2020.eu/annotations?ds=2018-02-13_20h17m20s
75um_small(focusing)_low(m/z)_dry(application)	PNNL	{'name': 'Dusan', 'surname': 'Velickovic'}	{'name': 'Dusan', 'surname': 'Velickovic'}	Homo sapiens (human)	Kidney	Wildtype	POSITIVE	MALDI	2,5-dihydroxybenzoic acid (DHB)	{'resolvingPower': 120000, 'type': 'FTICR'}	https://metaspace2020.eu/annotations?ds=2018-02-13_20h18m41s
50um_min(focusing)_high(m/z)_dry(application)	PNNL	{'name': 'Dusan', 'surname': 'Velickovic'}	{'name': 'Dusan', 'surname': 'Velickovic'}	Homo sapiens (human)	Kidney	Wildtype	POSITIVE	MALDI	2,5-dihydroxybenzoic acid (DHB)	{'resolvingPower': 120000, 'type': 'FTICR'}	https://metaspace2020.eu/annotations?ds=2018-02-13_20h38m08s
slide012_animal102_minipig_kidney- total ion count	Boehringer Ingelheim	{'name': 'Michael', 'surname': 'Becker'}	{'name': 'Michael', 'surname': 'Becker'}	Sus scrofa (mini pig)	Kidney	Control	POSITIVE	MALDI	2,5-dihydroxybenzoic acid (DHB)	{'resolvingPower': 204779.25, 'type': 'FTICR'}	https://metaspace2020.eu/annotations?ds=2017-07-11_09h03m42s
12_cylces_75um_new_submission	PNNL	{'name': 'Dusan', 'surname': 'Velickovic'}	{'name': 'Dusan', 'surname': 'Velickovic'}	Homo sapiens (human)	Kidney	Wildtipe	POSITIVE	MALDI	2,5-dihydroxybenzoic acid (DHB)	{'resolvingPower': 120000, 'type': 'FTICR'}	https://metaspace2020.eu/annotations?ds=2018-02-16_01h12m44s
50%meoh_8cyc_75um	PNNL	{'name': 'Dusan', 'surname': 'Velickovic'}	{'name': 'Dusan', 'surname': 'Velickovic'}	Homo sapiens (human)	Kidney	Wildtipe	POSITIVE	MALDI	2,5-dihydroxybenzoic acid (DHB)	{'resolvingPower': 120000, 'type': 'FTICR'}	https://metaspace2020.eu/annotations?ds=2018-02-19_19h41m03s
70%meoh_8cyc_75um	PNNL	{'name': 'Dusan', 'surname': 'Velickovic'}	{'name': 'Dusan', 'surname': 'Velickovic'}	Homo sapiens (human)	Kidney	Wildtipe	POSITIVE	MALDI	2,5-dihydroxybenzoic acid (DHB)	{'resolvingPower': 120000, 'type': 'FTICR'}	https://metaspace2020.eu/annotations?ds=2018-02-19_19h43m14s
20180220_mouse eye_DHB	U Copenhagen	{'name': 'Christian', 'surname': 'Janfelt'}	{'name': 'Julian', 'surname': 'Schneemann'}	Mus musculus (mouse)	Eye	Wildtype	POSITIVE	MALDI	2,5-dihydroxyacetophenone (DHA)	{'resolvingPower': 98994.94936611666, 'type': 'Orbitrap'}	https://metaspace2020.eu/annotations?ds=2018-02-21_12h05m43s
S649 WS21 155x105 15um E110	JLU Giessen	{'name': 'Bernhard ', 'surname': 'Spengler '}	{'name': 'Dhaka', 'surname': 'Bhandari'}	Undisclosed	Seed	Wildtype	POSITIVE	MALDI	2,5-dihydroxybenzoic acid (DHB)	{'resolvingPower': 100000, 'type': 'Orbitrap'}	https://metaspace2020.eu/annotations?ds=2016-10-04_14h16m23s
S648 WS20 205x170 20um E110	JLU Giessen	{'name': 'Bernhard ', 'surname': 'Spengler '}	{'name': 'Dhaka', 'surname': 'Bhandari'}	Undisclosed	Seed	Wildtype	POSITIVE	MALDI	2,5-dihydroxybenzoic acid (DHB)	{'resolvingPower': 100000, 'type': 'Orbitrap'}	https://metaspace2020.eu/annotations?ds=2016-10-04_14h13m49s
